# Circular mitochondrial-encoded mRNAs are a distinct subpopulation of mitochondrial mRNA in *Trypanosoma brucei*

**DOI:** 10.1101/2023.02.10.528059

**Authors:** Clara M. Smoniewski, Poorya Mirzavand Borujeni, Austin Petersen, Marshall Hampton, Reza Salavati, Sara L. Zimmer

**Affiliations:** Department of Biomedical Sciences, University of Minnesota Medical School Duluth Campus, Duluth, MN, USA; Institute of Parasitology, McGill University, Quebec, Canada; Department of Biology, University of Minnesota Duluth, Duluth, MN, USA; Department of Mathematics and Statistics, University of Minnesota Duluth, Duluth, MN, USA

**Keywords:** kinetoplastid, neglected tropical disease, trypanosomiasis, RNA degradation, polyadenylation, uridylation, RNA ligase

## Abstract

Since the first identification of circular RNA (circRNA) in viral-like systems, reports of circRNAs and their functions in various organisms, cell types, and organelles have greatly expanded. Here, we report the first evidence of circular mRNA in the mitochondrion of the eukaryotic parasite, *Trypanosoma brucei*. While using a circular RT-PCR technique developed to sequence mRNA tails of mitochondrial transcripts, we found that some mRNAs are circularized without an *in vitro* circularization step normally required to produce PCR products. Starting from total *in vitro* circularized RNA and *in vivo* circRNA, we high-throughput sequenced three transcripts from the 3’ end of the coding region, through the 3’ tail, to the 5’ start of the coding region. We found that fewer reads in the circRNA libraries contained tails than in the total RNA libraries. When tails were present on circRNAs, they were shorter and less adenine-rich than the total population of RNA tails of the same transcript. Additionally, using hidden Markov modelling we determined that enzymatic activity during tail addition is different for circRNAs than for total RNA. Lastly, circRNA UTRs tended to be shorter and more variable than those of the same transcript sequenced from total RNA. We propose a revised model of Trypanosome mitochondrial tail addition, in which a fraction of mRNAs is circularized prior to the addition of adenine-rich tails and may act as a new regulatory molecule or in a degradation pathway.
