## Supplemental Table 1 for "Circular mitochondrial-encoded mRNAs are a distinct subpopulation of mitochondrial mRNA in *Trypanosoma brucei*"

### Sheet: Primers
mRNA	Editing status	RT primers	Circular primers
					Annealing temp (°C)
ND1	never	ACGTTCACATAAACTAACATACC #*	F	TCATTTATTGCTATTACAAA #	52
			R	GTATGCATATATCTAAATG #
CYb	pre	AAATCCTAAACTAAAACCTACCC ^	F	ATCCAATATGAATGGAATTACAATACTGAG *	62
			R	AGACCCTTTCTTTTTTCTCCGC *
	post		F	ATCCAATATGAATGGAATTACAATACTGAG *	58
			R	CCTGACATTAAAAGACaaCaCaaaTTTC
CO1	never	GTAATGAGTACGTTGTAAAACTG #	F	TTTTATATTTTTTTTTGACAAG *	52
			R	ACTTAAGCACACAAGACATAG *
A6	pre	CAAAACCTTTCTCCTTCATTTCCTCTCC *	F	GAGGAGAGAAGAAAGGGAAAGTTGTG	52
			R	TCCTTCTCTTCCGCCCAAAAT
	post	aCaTaaCCTaGaTCaTaCaCaaT	F	tGCAGttGAtAAtGGAttttttGttG	52
			R	aCaaaCGCaaCCAAAATaaaTCaC
RPS12	pre	GGCTGGGCTCGAACGGCTC *	F	GGGAACCCTTTGTTTTGGTTAAAGAAAC	52
			R	GAACGGCTCTTTCTCTCCAGTC
	post	CGCGGaCTCaTaTaaTaaCaTaaaaC	F	GAtttACCCGGtGTAAAGtAttAtACAC	62
			R	aCaaaTaaaaCaaaaCGTaaaCaaCaaC
Table S1. PCR conditions and primers used. (Sheet 1) Reverse transcriptase, circular primers and PCR conditions for all transcripts used. Lowercase indicates Ts (As in reverse complement) that are added during editing. (Sheet 2) PCR conditions and primer used for Illumina sequencing. Blue, Illumina 3’ adapter sequence; black lowercase, Illumina 5’ adapter sequence; bolded red, barcode; red Ns, va…

### Sheet: Illumina
mRNA	Editing status	Illumina circTAILseq primers
				Annealing temp (°C)	# of cycles for ligase- added samples
ND1	never	F	caagcagaagacggcatacgagatGCCAATgtgactggagttcagacgtgtgctcttccgatctNNNNNTCATTTATTGCTATTACAAA	52	28
		R	aatgatacggcgaccaccgagatctacactctttccctacacgacgctcttccgatctNNNNGTATGCATATATCTAAATG
CYb	pre	F	caagcagaagacggcatacgagatATCACGgtgactggagttcagacgtgtgctcttccgatctNNNNATCCAATATGAATGGAATTACAATACTGAG	62	26
		R	aatgatacggcgaccaccgagatctacactctttccctacacgacgctcttccgatctNNNNNAGACCCTTTCTTTTTTCTCCGC
CO1	never	F	caagcagaagacggcatacgagatCGATGTgtgactggagttcagacgtgtgctcttccgatctNNNNTTTTATATTTTTTTTTGACAAG	52	26
		R	AatgatacggcgaccaccgagatctacactctttccctacacgacgctcttccgatctNNNNNACTTAAGCACACAAGACATAG
A6	pre	F	caagcagaagacggcatacgagatATCACGgtgactggagttcagacgtgtgctcttccgatctNNNNGAGGAGAGAAGAAAGGGAAAGTTGTG	52	24
		R	aatgatacggcgaccaccgagatctacactctttccctacacgacgctcttccgatctNNNNNTCCTTCTCTTCCGCCCAAAAT
Table S1. PCR conditions and primers used. (Sheet 1) Reverse transcriptase, circular primers and PCR conditions for all transcripts used. Lowercase indicates Ts (As in reverse complement) that are added during editing. (Sheet 2) PCR conditions and primer used for Illumina sequencing. Blue, Illumina 3’ adapter sequence; black lowercase, Illumina 5’ adapter sequence; bolded red, barcode; red Ns, va…
