## Supplemental Table 2 for "Circular mitochondrial-encoded mRNAs are a distinct subpopulation of mitochondrial mRNA in *Trypanosoma brucei*"

### Sheet: Reads in analysis
mRNA	Library	Cell Line	Replicate	# of raw reads	# of reads used in analysis		Percent used in analysis
ND1	Total	Control	1	1648931	906878		54.9979
	Total	Control	2	1288520	641086		49.7537
	Circularized	29-13	1	1407988	172339		12.2401
	Circularized	29-13	2	1085838	199080		18.3342
	Circularized	EATRO	1	1168813	86580		7.40752
	Circularized	EATRO	2	1582039	196895		12.4456
CYbp	Total	Control	1	2329146	1859957		79.8557
	Total	Control	2	2550879	2110064		82.7191
A6p	Total	Control	1	1062517	768962		72.3717
	Total	Control	2	1243674	926992		74.5366
CYbp and A6p	Circularized	29-13	1	2216573	CYbp	883576	91.0902
					A6p	1135504
	Circularized	29-13	2	2216573	CYbp	623671	74.4546
					A6p	1026670
	Circularized	EATRO	1	2329712	CYbp	695584	73.2726
					A6p	1011456
	Circularized	EATRO	2	2438581	CYbp	649528	74.7072
					A6p	1172268
CO1*	Total	1	1	991772	829223		83.6102
		2	1	934068	494781		52.9706
		3	1	1033253	541030		52.3618
Table S2. Characterization of amplicon libraries after Illumina sequencing. (Sheet 1) Number of raw reads and reads used in analysis. The number of reads used in the analysis only includes those that aligned to the UTR templates and, for pre-edited transcripts, did not exhibit evidence of editing initiation. CYbp and A6p were combined during sequencing and only separated once reads were merged, h…

### Sheet: Library diversity
mRNA	Library	Cell Line	Replicate	Total Reads	Unique Reads	Maximum frequency of reads	Q1	Q2	Q3	Maximum frequency of aligned reads
ND1	Total	Control	1	1600685	401221	50697	2	3	8	8593
	Total	Control	2	1250161	281904	67910	2	3	7	4977
	Circularized	29-13	1	1371284	143204	226791	2	3	7	6319
	Circularized	29-13	2	1058018	138884	126379	2	3	9	8494
	Circularized	EATRO	1	1143199	118235	151199	2	3	7	5849
	Circularized	EATRO	2	1537992	154756	185222	2	4	9	6405
CYbp	Total	Control	1	2243642	778858	135329	2	3	5	135329
	Total	Control	2	2480357	501255	199039	2	3	6	199039
	Circularized	29-13	1	1076902	155579	43422	2	3	7	33593
	Circularized	29-13	2	862798	124488	50757	2	3	7	20066
	Circularized	EATRO	1	918761	176993	37823	2	3	7	34333
	Circularized	EATRO	2	878598	172051	43371	2	3	7	37726
A6p	Total	Control	1	1027882	287334	22434	2	3	5	22434
	Total	Control	2	1208236	351475	23531	2	3	5	23531
	Circularized	29-13	1	1466095	118116	378421	2	3	6	378421
	Circularized	29-13	2	1277501	116189	334479	2	3	6	334479
	Circularized	EATRO	1	1330901	59323	661200	2	3	7	661200
	Circularized	EATRO	2	1464050	87266	551559	2	3	7	551559
Table S2. Characterization of amplicon libraries after Illumina sequencing. (Sheet 1) Number of raw reads and reads used in analysis. The number of reads used in the analysis only includes those that aligned to the UTR templates and, for pre-edited transcripts, did not exhibit evidence of editing initiation. CYbp and A6p were combined during sequencing and only separated once reads were merged, h…
